# Mitochondrial genome sequencing of marine leukemias reveals cancer contagion between clam species in the Seas of Southern Europe

**DOI:** 10.1101/2021.03.10.434714

**Authors:** Daniel Garcia-Souto, Alicia L. Bruzos, Seila Diaz, Sara Rocha, Ana Pequeño, Camila F. Roman-Lewis, Juana Alonso, Rosana Rodriguez, Damian Costas, Jorge Rodriguez-Castro, Antonio Villanueva, Luis Silva, Jose Maria Valencia, Giovanni Annona, Andrea Tarallo, Fernando Ricardo, Ana Bratos Cetinic, David Posada, Juan Jose Pasantes, Jose M. C. Tubio

**Author notes:** Denotes equal contribution (Daniel Garcia-Souto, Alicia L. Bruzos, Seila Diaz). Correspondence to: Dr Jose M. C. Tubio, Genomes and Disease, Molecular Medicine and Chronic Diseases Research Centre (CIMUS), University of Santiago de Compostela, Santiago de Compostela 15706, Spain, Dr. Daniel Garcia-Souto, Genomes and Disease, Molecular Medicine and Chronic Diseases Research Centre (CIMUS), University of Santiago de Compostela, Santiago de Compostela 15706, Spain.

## Abstract

Clonally transmissible cancers are tumour lineages that are transmitted between individuals via the transfer of living cancer cells. In marine bivalves, leukemia-like transmissible cancers, called hemic neoplasia, have demonstrated the ability to infect individuals from different species. We performed whole-genome sequencing in eight warty venus clams that were diagnosed with hemic neoplasia, from two sampling points located more than 1,000 nautical miles away in the Atlantic Ocean and the Mediterranean Sea Coasts of Spain. Mitochondrial genome sequencing analysis in tumour tissues from neoplastic animals revealed the coexistence of haplotypes from two different clam species. Phylogenies estimated from mitochondrial and nuclear markers confirmed this leukemia originated in striped venus clams and later transmitted to clams of the species warty venus, in which it survives as a contagious cancer. The analysis of mitochondrial and nuclear gene sequences supports all studied tumours belong to a single neoplastic lineage that spreads in the Seas of Southern Europe.
