## Supplementary Table 1 for "Mitochondrial genome sequencing of marine leukemias reveals cancer contagion between clam species in the Seas of Southern Europe"

### Sheet: suppl_table1
Supplementary Table 1. Sampling data of 570 specimens analysed in this study.
For each specimen, the following data is reported: column 1 is species name; column 2 country of collection; column 3 site of collection; column 4 location code; column 5 coordinates from collection point; column 6 sampling date; column 7 the number of specimens collected; column 8 the nimner of neoplastic animals; column 9-11 the grade of neoplasia from N1 to N3.
Species	Country	Site	Code	Sampling_coordinates	Sampling_date	Sample_size	Neoplastic	N1	N2	N3
V. verrucosa	Spain	Galicia, Ferrol	EFVV	43.48325;-8.187209	2017-10-01	30	0	0	0	0
V. verrucosa	Spain	Galicia, Ribeira	ERVV	42.52870;-8.995799	2017-10-01	30	3	1	0	2
V. verrucosa	Spain	Galicia, Vigo	ECVV	42.19595;-8.80129	2017-10-01	30	0	0	0	0
V. verrucosa	Spain	Galicia, Islas Cies	EVVV	42.22258;-8.89383	2011-06-01	1	1	UNK	UNK	UNK
V. verrucosa	Spain	Balearic Islands, Mahon	EMVV	39.89029;-4.287749	2018-02-01	67	5	2	1	2
V. verrucosa	France	Granville	FGVV	48.85191;-1.694879	2018-01-01	100	0	0	0	0
V. verrucosa	Croatia	Dubrovnik	CSVV	43.54745;-16.33529	2018-04-01	18	0	0	0	0
V. verrucosa	Portugal	Lisbon	PLVV	39.69316;-9.287104	2018-07-01	19	0	0	0	0
V. verrucosa	Ireland	Galway	ICVV	53.30359;-9.863126	2019-05-01	50	0	0	0	0
C. gallina	Spain	Cadiz	ECCG	36.78597;-6.375165	2020-06-01	50	0	0	0	0
C. gallina	Spain	Huelva	ECCG	37.16459;-6.96620	2015-03-01	5	0	0	0	0
C. gallina	Spain	Mallorca	EMCG	39.51717;-2.73213	2020-06-01	50	0	0	0	0
C. gallina	Italy	Naples	INCG	40.79773;-14.346828	2020-10-01	50	0	0	0	0
C. gallina	Italy	S. Benedetto	IMCG	42.91817;-13.90652	2017-01-01	4	0	0	0	0
C. gallina	Italy	Cattolica	IVCG	44.03711;-12.655139	2020-06-01	7	0	0	0	0
C. gallina	Italy	Cattolica	IVCG	44.03711;-12.655139	2020-12-01	50	0	0	0	0
C. striatula	Spain	Combarro	ECCS	42.432994;-8.689014	2020-07-01	9	0	0	0	0
C. striatula	Spain	Marin	EVCS	42.37626;-8.73773	2013-08-01	1	0	0	0	0
